# Spatial inheritance patterns across maize ears are associated with alleles that reduce pollen fitness

**DOI:** 10.1101/2025.09.17.676879

**Authors:** Diana Ruggiero, Michelle Bang, Marilyn Leary, Harrison Flieg, Luis Garcia-Lamas, Zuzana Vejlupkova, Molly Megraw, Duo Jiang, Samuel Leiboff, John E Fowler

**Affiliations:** Oregon State University Department of Botany & Plant Pathology; Oregon State University Department of Statistics

**Keywords:** *Zea mays* subsp. *mays* L., high-throughput phenotyping, pollen fitness, pollination, plant reproduction, computer vision, genetics, Faster R-CNN, seed, inflorescence

## Abstract

Early studies noting uneven spatial distribution of progeny genotypes after pollination support a hypothesis where differences in pollen tube growth rate can bias inheritance. We used computer vision and statistical analysis to show alleles reducing maize pollen fitness are likely to produce statistically significant increasing, decreasing, or curvilinear spatial patterns from the apex of the inflorescence to the base, suggesting that differential pollen tube growth is not the only mechanism at play.

**Summary:** Often, more pollen grains land on recipient flowers than there are ovules to fertilize. Consequently, the haploid male gametophyte engages in post-pollination competition, one way that pollen genotype can influence inheritance. The maize (*Zea mays* subsp. *mays* L.) inflorescence (ear), with its elongated stigma and style structures (silks), has a conspicuous spatial heterogeneity, with longer silks at the base of the ear than those at the apex. To evaluate the hypothesis that alleles with reduced pollen fitness influence the spatial distribution of progeny genotypes along the ear, we developed an updated phenotyping platform that maps mutant *Ds-GFP* kernel phenotypes on the ear via an implementation of the Faster R-CNN machine vision model (EarVision.v2) and a statistical pipeline that evaluates the relationship between kernel position and transmission ratio (EarScape). In our dataset (1384 ears) representing 58 *Ds-GFP* alleles, none with Mendelian inheritance (0/48) showed any significant pollen-conditioned spatial trend. In contrast, 50% of alleles with a pollen-specific transmission defect (5/10) exhibited significant spatial effects. An insertion into a gene encoding a putative actin-binding protein, *base-to-apex gradient1\** (*bag1\**), conditions increased mutant transmission at the ear apex relative to the base. Surprisingly, mutant alleles of two other pollen-expressed genes can generate the opposite pattern, decreased mutant transmission toward the ear apex; and two mutant alleles of the sperm-cell attachment factor, *gamete expressed2* (*gex2*), can produce ears with transmission highest at both base and apex. We conclude that pollen fitness mutants have relatively common but heterogenous effects on the spatial distribution of progeny genotypes.
