## Appendix1_MaizeEarScannerv2_DesignFiles for "Spatial inheritance patterns across maize ears are associated with alleles that reduce pollen fitness": BOM Calculations.xlsx

### Sheet: Sheet1
Subsystem	Order	Arrived	Item	Quantity	Cost	Price	Link	Purchase	Don't Purchase
Mechanical			NEMA 17 Stepper Motor	1	13.99	13.99	https://www.amazon.com/Bipolar-Motor-18Ncm-25-5oz-17HS10-0704S/dp/B01LESPDCQ/ref=nav_signin?dchild=1&keywords=stepperonline&qid=1618271056&sr=8-31&
			2020 aluminum 500mm	2	5.345	0	https://openbuildspartstore.com/v-slot-20x20-linear-rail/
			2020 aluminum 300mm	3	3.207	0	^^
			2020 aluminum 200mm	6	2.138	0	^^
			2020 aluminum 100mm	1	1.069	0	^^
			2020 aluminum 1000mm	4	10.69	42.76	https://openbuildspartstore.com/v-slot-20x20-linear-rail/
			2.5"x6" aluminum round bar	1	23.59	23.59	https://www.mcmaster.com/aluminum/multipurpose-6061-aluminum-rods-and-discs-7/
			Thumb screws	1	4.96	4.96	https://www.amazon.com/CAMVATE-Cupped-Screw-Thumb-Pieces/dp/B07MT59YPP/ref=sr_1_2?dchild=1&keywords=m4+thumb+screw&qid=1618273344&sr=8-2
			Set screw (M3)	1	7.49	7.49	https://www.amazon.com/uxcell-M3x6mm-Stainless-Socket-Screws/dp/B01AXVS7RS/ref=sr_1_4?dchild=1&keywords=set+screws+m3&qid=1618615483&sr=8-4
			2020 L brackets	1	23.99	23.99	https://www.amazon.com/Aluminum-Profile-Connector-Extrusion-Include/dp/B08PCVMR99/ref=sr_1_1_sspa?crid=W6K8VJU3DMWK&dchild=1&keywords=2020+extrusion&qid=1618274346&sprefix=2020+extrusion+bracket%2Caps%2C-1&sr=8-1-spons&psc=1&spLa=ZW5jcnlwdGVkUXVhbGlmaWVyPUFSWjMyN0NSRjNYN04mZW5jcnlwdGVkSWQ9QTAwNjk2NTRCVlYwQ1hBWFhaMTQmZW5jcnlwdGVkQWRJZD1BMDM1MTAzNDI5U1UxQlNKNk1LTlUmd2lkZ2V0TmFtZT1zcF9hdGYmYWN0aW9uP…
			MGN12 linear rail	1	20.99	20.99	https://www.amazon.com/Linear-Sliding-Guideway-Printer-Machine/dp/B08BF7G7VH/ref=sr_1_6?dchild=1&keywords=MGN12%2Blinear%2Brail&qid=1618274504&sr=8-6&th=1
			8mm linear rod (2 pack)	1	11.39	11.39	https://www.amazon.com/Chrome-Rod%EF%BC%8CAizilean-Hardened-Printer-Tolerance/dp/B07LCQF7H3/ref=sr_1_1_sspa?dchild=1&keywords=8mm+linear+rod&qid=1618613954&sr=8-1-spons&psc=1&spLa=ZW5jcnlwdGVkUXVhbGlmaWVyPUExOUlPOVlTRzRPQVIwJmVuY3J5cHRlZElkPUEwNzU2MDg3MzhMMzI0STY0TDBFTyZlbmNyeXB0ZWRBZElkPUEwNjU5MDMzMzE2U1QxU0JFUUtPUCZ3aWRnZXROYW1lPXNwX2F0ZiZhY3Rpb249Y2xpY2tSZWRpcmVjdCZkb05vdExvZ0NsaWNrPXRydWU=
			8mm drylin bearing	1	9.7	9.7	https://www.amazon.com/Printer-Solid-Polymer-LM8UU-Bearing/dp/B06XPRCMJS/ref=sr_1_1?crid=1WD1L7LIZJZJP&dchild=1&keywords=igus+drylin&qid=1618614080&sprefix=igus+dry%2Caps%2C221&sr=8-1
			1.75mm PETG filament (1kg)	1	19.99	0	https://www.amazon.com/dp/B014V0L7QA/?coliid=I2DAYIF7ZOS3TW&colid=PO3PEALFIS9W&psc=1&ref_=lv_ov_lig_dp_it
			M3 nuts and bolts	1	15.99	0	https://www.amazon.com/Alloy-Assortment-Oxidation-Treatment-Pieces/dp/B078V3YCF6/ref=sr_1_2_sspa?dchild=1&keywords=m3+screws&qid=1618613521&sr=8-2-spons&psc=1&spLa=ZW5jcnlwdGVkUXVhbGlmaWVyPUE5TTJFVUdQT1U5SVEmZW5jcnlwdGVkSWQ9QTAxMDcxNzEyOVY2NDdaRE9BWjYmZW5jcnlwdGVkQWRJZD1BMDM1NTY1N0U2WU02NDdLSUhOSCZ3aWRnZXROYW1lPXNwX2F0ZiZhY3Rpb249Y2xpY2tSZWRpcmVjdCZkb05vdExvZ0NsaWNrPXRydWU=
			608zz ball bearing	1	8.06	0	https://www.amazon.com/Shielded-Skateboard-Bearings-Longboard-Scooters/dp/B07DZ9T4JS/ref=asc_df_B07DZ9T4JS/?tag=hyprod-20&linkCode=df0&hvadid=312270791711&hvpos=&hvnetw=g&hvrand=13401783923968212479&hvpone=&hvptwo=&hvqmt=&hvdev=c&hvdvcmdl=&hvlocint=&hvlocphy=1024429&hvtargid=pla-568819138202&psc=1&tag=&ref=&adgrpid=65813411207&hvpone=&hvptwo=&hvadid=312270791711&hvpos=&hvnetw=g&hvrand=13401783923…
Electrical			TMC2208 stepper driver	1	19.99	19.99	https://www.amazon.com/BIGTREETECH-TMC2208-Stepper-Driver-Printer/dp/B07ZTJ8V9T/ref=pd_lpo_328_t_2/146-6738484-6520527?_encoding=UTF8&pd_rd_i=B07WGCF3L2&pd_rd_r=b0572e5b-c8ac-425e-b6df-515a69892532&pd_rd_w=IqMQo&pd_rd_wg=pJ96m&pf_rd_p=337be819-13af-4fb9-8b3e-a5291c097ebb&pf_rd_r=J4G33951AS0W26B93K0D&refRID=J4G33951AS0W26B93K0D&th=1
			USB Camera	1	76.99	76.99	https://www.amazon.com/Varifocal-Definiton-Webcamera-Megapixel-usb/dp/B07MS8CXLH/ref=dp_prsubs_2?pd_rd_i=B07MS8CXLH&psc=1
			AC-DC power supply 2A	1	16.97	16.97	https://www.mouser.com/ProductDetail/CUI-Inc/SWI24-12-N-P5?qs=sGAEpiMZZMs2%252BVrH5rwl1irYbotbnON%2FAUPdVqlBwc8QeGbPWTtA3g%3D%3D
			Arduino Nano	1	17.98	17.98	https://www.amazon.com/Emakefun-Arduino-Micro-ATmega328P-Micro-Controller/dp/B07GPPK4DK/ref=sr_1_12?dchild=1&keywords=arduino+nano&qid=1618274923&sr=8-12
			LM2596 power regulator	1	9.99	0	https://www.amazon.com/MCIGICM-step-down-Converter-3-0-40V-1-5-35V/dp/B06XZ1DKF2/ref=sr_1_1_sspa?crid=LFQZ9F6ELSQF&dchild=1&keywords=lm2596+buck+converter&qid=1618613399&sprefix=lm%2Caps%2C250&sr=8-1-spons&psc=1&spLa=ZW5jcnlwdGVkUXVhbGlmaWVyPUExUVM2N0NUT0gyTjRTJmVuY3J5cHRlZElkPUEwNDUxMTI1MVhMSENRQlkyTlZKQSZlbmNyeXB0ZWRBZElkPUExMDQ3MzA2MVlCWVFaNTRJNVk3UCZ3aWRnZXROYW1lPXNwX2F0ZiZhY3Rpb249Y2xpY2tSZW…
					Total cost	290.79
