## Supplementary material for "Spatial inheritance patterns across maize ears are associated with alleles that reduce pollen fitness": DataS3_transmission_rate_glm

### Sheet: Legend
Column Heading	Brief Explanation
allele	Ds-GFP insertion allele designation
logit_of_percentage	logit of transmission percentage [f(p) = ln(p/(1-p))]
estimated_transmission_percentage	tranmission percentage estimated by GLM
lower_confidence_interval	lower 97.5% CI for estimated transmission rate
upper_confidence_interval	upper 97.5% CI for estimated transmission rate
raw_p_value	p-value calculated from Transmission Rate GLM (see Warman et al. 2020 for methods)
adj_p_value	p-value corrected for multiple testing using p.adjust function with method = "BH" (Benjamini-Hochberg)
mean	mean transmission rate for allele, averaged across ears
sd	standard deviation of transmission rate for allele, calculated across ears
count	number of ears for allele
totalkernel	number of kernels counted for allele, totaled across ears
totalGFP	number of GFP fluorescent kernels counted for allele, totaled across ears
totalWT	number of nonGFP kernels counted for allele, totaled across ears

### Sheet: transmission_rate_glm_pollen
allele	logit_of_percentage	estimated_transmission_percentage	lower_confidence_interval	upper_confidence_interval	raw_p_value	adj_p_value	mean	sd	count	totalkernel	totalGFP	totalWT
R102H01	-0.39686	0.402067	0.384225	0.420172	0	0	0.417776	0.0968869	30	10160	4085	6075
R82A03	-0.613128	0.351346	0.337028	0.365936	0	0	0.353483	0.0557609	48	14897	5234	9663
R82C05	-2.18873	0.100767	0.0903832	0.112197	0	0	0.107086	0.0671922	28	10430	1051	9379
R84A12	-0.913795	0.286224	0.274189	0.29857	0	0	0.286799	0.0720234	71	18779	5375	13404
R04A02	-0.233032	0.442004	0.421492	0.462716	4.70458e-08	5.45731e-07	0.445798	0.0410169	22	7923	3502	4421
R49F11	-0.215567	0.446316	0.426188	0.466622	2.44806e-07	2.36646e-06	0.447443	0.0417214	22	8252	3683	4569
R33F03	-0.200339	0.450082	0.427734	0.472633	1.51723e-05	0.000125713	0.452631	0.0333068	20	6701	3016	3685
R96C12	-0.146926	0.463334	0.446244	0.480511	2.94628e-05	0.000213605	0.466561	0.080797	37	11564	5358	6206
R95D10	-0.153072	0.461807	0.443477	0.48024	5.02032e-05	0.000323532	0.462534	0.0354843	26	10041	4637	5404
R92F08	-0.160343	0.46	0.431393	0.488873	0.00666262	0.0386432	0.463215	0.0388063	13	4100	1886	2214
R67C09	-0.123919	0.46906	0.445033	0.493231	0.0121419	0.064021	0.470977	0.0353156	15	5850	2744	3106
R52B09	0.0925837	0.523129	0.496133	0.549992	0.0930807	0.432092	0.521362	0.0369016	14	4691	2454	2237
R69C04	0.131991	0.53295	0.494045	0.571458	0.0968482	0.432092	0.533167	0.030427	7	2261	1205	1056
R52E07	-0.0908809	0.477295	0.448243	0.506503	0.127556	0.528444	0.477215	0.0239841	10	4008	1913	2095
R34C11	-0.0834225	0.479156	0.450342	0.50811	0.158201	0.611709	0.477465	0.0310969	9	4078	1954	2124
R106E07	-0.0835051	0.479136	0.447496	0.510944	0.198514	0.719613	0.478814	0.0211207	7	3379	1619	1760
R02D02	-0.0363452	0.490915	0.458569	0.523336	0.583016	0.888867	0.492821	0.0121563	9	3247	1594	1653
R06C04	-0.0330267	0.491744	0.470783	0.512735	0.44081	0.888867	0.490072	0.03643	20	7752	3812	3940
R101B03	-0.0553949	0.486155	0.453489	0.518939	0.407894	0.888867	0.490728	0.0452531	9	3178	1545	1633
R103E04	-0.040282	0.489931	0.467315	0.512588	0.383766	0.888867	0.483908	0.0613736	17	6654	3260	3394
R106F04	-0.0519104	0.487025	0.454262	0.519901	0.439295	0.888867	0.487256	0.025906	9	3160	1539	1621
R106G12	0.0475957	0.511897	0.47783	0.545853	0.493823	0.888867	0.521903	0.0361786	7	2942	1506	1436
R107C12	-0.0297502	0.492563	0.472098	0.513053	0.476887	0.888867	0.492967	0.0301615	21	8135	4007	4128
R31B01	-0.0747299	0.481326	0.445431	0.517415	0.310495	0.888867	0.484925	0.0331764	8	2624	1263	1361
R32B05	-0.0666749	0.483337	0.454404	0.512383	0.260816	0.888867	0.482487	0.0350582	10	4051	1958	2093
R41F01	-0.0420933	0.489478	0.458188	0.520851	0.511087	0.888867	0.490083	0.027154	8	3469	1698	1771
R45E04	0.0326724	0.508167	0.480528	0.535757	0.562595	0.888867	0.509559	0.0192513	11	4469	2271	2198
R46C04	0.0352332	0.508807	0.477412	0.540133	0.582587	0.888867	0.507376	0.028875	8	3463	1762	1701
R53C03	0.0354717	0.508867	0.479869	0.537806	0.549087	0.888867	0.509257	0.0296056	11	4060	2066	1994
R60D10	0.0486891	0.51217	0.482431	0.541823	0.422577	0.888867	0.510527	0.0264133	8	3862	1978	1884
R63F09	-0.0302349	0.492442	0.466759	0.518165	0.564791	0.888867	0.490962	0.0184946	12	5160	2541	2619
R65E02	-0.0587835	0.485308	0.452226	0.51852	0.385983	0.888867	0.491513	0.0267546	9	3097	1503	1594
R72D11	-0.0388984	0.490277	0.45977	0.520856	0.533275	0.888867	0.489698	0.0240712	9	3651	1790	1861
R77F09	-0.0526076	0.486851	0.458983	0.514802	0.356528	0.888867	0.490941	0.0312672	13	4373	2129	2244
R81G05	0.0624694	0.515612	0.485153	0.545956	0.315082	0.888867	0.512995	0.0219923	8	3683	1899	1784
R83A02	-0.0256847	0.493579	0.469899	0.517288	0.595652	0.888867	0.492046	0.0308202	17	6074	2998	3076
R91G06	0.0436887	0.51092	0.474436	0.547289	0.55763	0.888867	0.509704	0.0324497	7	2564	1310	1254
R96B12	-0.0442333	0.488943	0.466766	0.511164	0.329445	0.888867	0.488912	0.0366082	20	6919	3383	3536
R99B02	-0.0330245	0.491745	0.46116	0.522392	0.597686	0.888867	0.489767	0.0171499	10	3634	1787	1847
R01G01	-0.0251829	0.493705	0.465001	0.52245	0.668018	0.949182	0.494972	0.0394634	11	4130	2039	2091
R24D03	0.0305701	0.507642	0.47241	0.542798	0.670973	0.949182	0.515258	0.0579345	9	2748	1395	1353
R04G10	-0.00303337	0.499242	0.469894	0.528595	0.959659	0.985052	0.508075	0.0411613	10	3956	1975	1981
R08A07	-0.00124844	0.499688	0.467084	0.532294	0.985052	0.985052	0.499392	0.0493245	8	3204	1601	1603
R12H07	-0.00789894	0.498025	0.461373	0.534699	0.916078	0.985052	0.504172	0.0432766	7	2532	1261	1271
R23D05	0.0032147	0.500804	0.472824	0.528778	0.955147	0.985052	0.50128	0.0224126	11	4355	2181	2174
R26G07	0.0170374	0.504259	0.47912	0.529377	0.739952	0.985052	0.503217	0.0338371	14	5400	2723	2677
R27E01	-0.00437637	0.498906	0.468382	0.529438	0.94407	0.985052	0.500557	0.0340262	10	3656	1824	1832
R31H05	0.0101041	0.502526	0.470699	0.534333	0.876512	0.985052	0.50309	0.0239084	9	3365	1691	1674
R35A08	-0.0132015	0.4967	0.46319	0.530239	0.84723	0.985052	0.495548	0.0205157	8	3030	1505	1525
R37A04	-0.00900907	0.497748	0.466786	0.528727	0.886804	0.985052	0.49812	0.0371965	8	3552	1768	1784
R44E07	-0.00258509	0.499354	0.46107	0.537645	0.97366	0.985052	0.496094	0.0330343	7	2321	1159	1162
R65A10	0.0182739	0.504568	0.479342	0.529771	0.722754	0.985052	0.502203	0.0389172	15	5363	2706	2657
R81E02	0.0125107	0.503128	0.479109	0.527132	0.798653	0.985052	0.50348	0.0380495	17	5915	2976	2939
R83B04	0.00646554	0.501616	0.45881	0.544399	0.941132	0.985052	0.497078	0.0423112	5	1856	931	925
R87A03	0.00557669	0.501394	0.471998	0.530781	0.926013	0.985052	0.497364	0.0235898	11	3945	1978	1967
R88B08	0.00175902	0.50044	0.468835	0.532041	0.978271	0.985052	0.504068	0.0312717	9	3411	1707	1704
R91F11	0.00203046	0.500508	0.474195	0.526817	0.969865	0.985052	0.500152	0.0361498	12	4925	2465	2460
R92A10	-0.00747606	0.498131	0.474591	0.521679	0.876448	0.985052	0.496432	0.0434663	15	6153	3065	3088

### Sheet: transmission_rate_glm_ear
allele	logit_of_percentage	estimated_transmission_percentage	lower_confidence_interval	upper_confidence_interval	raw_p_value	adj_p_value	mean	sd	count	totalkernel	totalGFP	totalWT
R24D03	0.130824	0.532659	0.516629	0.548623	6.64316e-05	0.00359504	0.533058	0.0299445	11	3858	2055	1803
R84A12	0.0713455	0.517829	0.508727	0.526919	0.000123967	0.00359504	0.518027	0.0321905	28	11975	6201	5774
R04A02	0.117271	0.529284	0.511751	0.546746	0.00107007	0.020688	0.526886	0.0333643	10	3227	1708	1519
R06C04	0.0868003	0.521686	0.50618	0.537151	0.00613539	0.0674278	0.519511	0.0320872	10	4127	2153	1974
R60D10	0.115565	0.528859	0.507786	0.54983	0.00729487	0.0674278	0.521684	0.0332589	6	2235	1182	1053
R77F09	0.105868	0.526442	0.507982	0.544831	0.00501023	0.0674278	0.523697	0.0390537	9	2912	1533	1379
R82C05	0.0777258	0.519422	0.504788	0.534022	0.00930039	0.0674278	0.518684	0.0249028	12	4634	2407	2227
R96B12	0.0728486	0.518204	0.504522	0.531859	0.00912356	0.0674278	0.516519	0.023348	12	5301	2747	2554
R34C11	0.0899831	0.522481	0.504938	0.539968	0.0120324	0.0775421	0.516501	0.0261181	9	3225	1685	1540
R04G10	0.0746217	0.518647	0.502387	0.534867	0.0246068	0.142719	0.517431	0.0269132	8	3754	1947	1807
R27E01	0.0684372	0.517103	0.501303	0.532868	0.0338751	0.151135	0.51386	0.0327628	9	3976	2056	1920
R65A10	0.0648584	0.516209	0.501261	0.531127	0.0335615	0.151135	0.518556	0.0204793	11	4442	2293	2149
R67C09	0.0718481	0.517954	0.501523	0.534347	0.0322345	0.151135	0.521849	0.0295408	10	3676	1904	1772
R02D02	0.0710755	0.517761	0.499523	0.535953	0.0563003	0.233244	0.518617	0.028716	8	2984	1545	1439
R37A04	0.054663	0.513662	0.499163	0.528138	0.0647624	0.250415	0.512519	0.0176416	10	4721	2425	2296
R52B09	0.0571307	0.514279	0.498781	0.52975	0.0709518	0.2572	0.514784	0.028414	9	4132	2125	2007
R102H01	0.040184	0.510045	0.498952	0.521128	0.0759413	0.259094	0.509161	0.0270661	19	8064	4113	3951
R107C12	0.053779	0.513442	0.497938	0.528919	0.0892615	0.28762	0.507691	0.0346372	11	4129	2120	2009
R46C04	0.0637725	0.515938	0.496757	0.535072	0.103387	0.299824	0.515249	0.0219487	7	2698	1392	1306
R81E02	-0.0509064	0.487276	0.472008	0.502568	0.102923	0.299824	0.485785	0.0223321	12	4244	2068	2176
R45E04	0.0575365	0.51438	0.496266	0.532456	0.119699	0.330598	0.512056	0.0257176	7	3025	1556	1469
R106E07	0.0499826	0.512493	0.495894	0.529065	0.140161	0.369514	0.51298	0.0191054	7	3602	1846	1756
R31H05	0.0660964	0.516518	0.493702	0.539265	0.155873	0.376693	0.518748	0.0273871	5	1907	985	922
R87A03	-0.0589138	0.485276	0.465034	0.505566	0.154911	0.376693	0.480975	0.0285813	6	2411	1170	1241
R44E07	0.0499933	0.512496	0.494063	0.530895	0.183938	0.410324	0.511063	0.012946	6	2921	1497	1424
R63F09	0.0491741	0.512291	0.494255	0.530295	0.181636	0.410324	0.50503	0.0245266	8	3051	1563	1488
R65E02	0.0466986	0.511673	0.493857	0.529458	0.199061	0.427613	0.506972	0.0264721	7	3127	1600	1527
R101B03	-0.041193	0.489703	0.472392	0.507039	0.244359	0.485771	0.48709	0.0226769	8	3302	1617	1685
R69C04	0.042189	0.510546	0.492318	0.528745	0.256793	0.485771	0.513472	0.0198609	7	2987	1525	1462
R91G06	0.0428591	0.510713	0.492898	0.528501	0.23852	0.485771	0.506303	0.0317686	7	3127	1597	1530
R92F08	-0.0391978	0.490202	0.473188	0.507238	0.259636	0.485771	0.489282	0.0231882	9	3419	1676	1743
R49F11	0.0358423	0.50896	0.492669	0.525232	0.281058	0.509417	0.507662	0.0206533	9	3739	1903	1836
R41F01	0.0398748	0.509967	0.491002	0.528904	0.302961	0.532476	0.50936	0.0112182	7	2759	1407	1352
R83B04	0.0416333	0.510407	0.488741	0.532033	0.34648	0.574167	0.506522	0.0267829	5	2114	1079	1035
R99B02	0.0359155	0.508978	0.490468	0.527464	0.3418	0.574167	0.50782	0.0200074	7	2896	1474	1422
R23D05	0.0375791	0.509394	0.48881	0.529945	0.37108	0.597851	0.50548	0.0541915	8	2342	1193	1149
R31B01	0.0327399	0.508184	0.48875	0.527594	0.409168	0.641399	0.51115	0.0315813	7	2627	1335	1292
R95D10	-0.0203802	0.494905	0.48171	0.508108	0.449451	0.686004	0.495881	0.0185501	15	5692	2817	2875
R88B08	0.0318677	0.507966	0.486405	0.529498	0.469016	0.697512	0.509695	0.0102099	6	2134	1084	1050
R26G07	0.0195107	0.504878	0.490213	0.519534	0.514508	0.746036	0.507159	0.0298595	12	4613	2329	2284
R92A10	0.0173287	0.504332	0.490194	0.518463	0.548172	0.775463	0.504613	0.0218286	12	4963	2503	2460
R106G12	0.016646	0.504161	0.488344	0.51997	0.606136	0.837044	0.501509	0.0330665	10	3965	1999	1966
R103E04	0.0134343	0.503359	0.488929	0.517783	0.6483	0.846607	0.502816	0.0217771	11	4764	2398	2366
R12H07	-0.0242005	0.49395	0.46742	0.520514	0.655457	0.846607	0.489205	0.0300413	5	1405	694	711
R72D11	-0.0163136	0.495922	0.477943	0.513911	0.65685	0.846607	0.494559	0.0210989	7	3065	1520	1545
R83A02	0.0109508	0.502738	0.489908	0.515563	0.6758	0.852096	0.502981	0.0157471	15	6027	3030	2997
R01G01	0.0127661	0.503191	0.484439	0.521935	0.738915	0.892856	0.505704	0.0169216	8	2820	1419	1401
R81G05	-0.0133632	0.496659	0.477483	0.515845	0.732962	0.892856	0.495591	0.0195819	7	2694	1338	1356
R08A07	-0.00901923	0.497745	0.474119	0.521382	0.851764	0.950045	0.494133	0.0324146	5	1774	883	891
R32B05	0.00844535	0.502111	0.482602	0.521614	0.832078	0.950045	0.500597	0.0202097	6	2605	1308	1297
R33F03	0.0100672	0.502517	0.482124	0.522902	0.808938	0.950045	0.502165	0.0237879	8	2384	1198	1186
R96C12	-0.00485143	0.498787	0.486526	0.51105	0.846315	0.950045	0.501668	0.027914	17	6596	3290	3306
R52E07	0.00462964	0.501157	0.484219	0.518093	0.893495	0.977787	0.503354	0.03438	8	3456	1732	1724
R82A03	-0.00162131	0.499595	0.488877	0.510312	0.940921	0.992244	0.498914	0.025609	22	8635	4314	4321
R91F11	0.00300571	0.500751	0.483488	0.518013	0.932036	0.992244	0.500976	0.00884932	7	3327	1666	1661
R106F04	0.000792079	0.500198	0.480385	0.52001	0.984379	1	0.498518	0.0277812	7	2525	1263	1262
R35A08	9.19403e-17	0.5	0.484909	0.515091	1	1	0.500043	0.0320243	10	4354	2177	2177
R53C03	2.25514e-17	0.5	0.483335	0.516665	1	1	0.4991	0.024212	10	3570	1785	1785
