## Supplementary material for "Spatial inheritance patterns across maize ears are associated with alleles that reduce pollen fitness": DataS5_allele_results_fisher

### Sheet: Legend
Column Heading	Brief Explanation
Allele	Ds-GFP insertion allele designation
Count	Number of ear maps for allele
Increasing.Linear	Fisher combined p-value from Linear GLM assessed in increasing direction for allele, combined across ears
Inc_Linear_Benji_Pass	TRUE or FALSE if Fisher combined 'increasing linear' p-value passes Benjamini-Hochberg significance threshold at FDR of 0.05.
Decreasing.Linear	Fisher combined p-value from Linear GLM assessed in decreasing direction for allele, combined across ears
Dec_Linear_Benji_Pass	TRUE or FALSE if Fisher combined 'decreasing linear' p-value passes Benjamini-Hochberg significance threshold at FDR of 0.05.
Quadratic	Fisher combined p-value from Quadratic GLM for allele, combined across ears
Quadratic_Benji_Pass	TRUE or FALSE if Fisher combined 'quadratic' p-value passes Benjamini-Hochberg significance threshold at FDR of 0.05.
Transmission_Rate_Spatial_GLM	Transmission rate calculated using same data as was used to calculate spatial effects (i.e., with 2 end bins dropped)
Transmission_Rate_TR_GLM	Transmission rate calculated using same data used in Transmission Rate GLM (i.e., kernel counts across entire ear image)
Transmission_Defect	TRUE or FALSE if allele had significant transmission defect (negative transmission bias, TR<0.5) as assessed by Transmission Rate GLM
Transmission_Bias_Positive	TRUE or FALSE if allele had significant positive transmission bias (TR>0.5) as assessed by Transmission Rate GLM
TR_GLM_Adj_pval	BH corrected p-value from Transmission Rate GLM (p-value <= 0.05 significant)

### Sheet: allele_results_pollen_cross
Allele	Count	Increasing.Linear	Inc_Linear_Benji_Pass	Decreasing.Linear	Dec_Linear_Benji_Pass	Quadratic	Quadratic_Benji_Pass	Transmission_Rate_Spatial_GLM	Transmission_Rate_TR_GLM	Transmission_Defect	Transmission_Bias_Positive	TR_GLM_Adj_pval
R01G01	11	0.975672	FALSE	0.0601419	FALSE	0.622528	FALSE	0.4955	0.493705	FALSE	FALSE	0.947441
R02D02	9	0.0757	FALSE	0.74414	FALSE	0.0785855	FALSE	0.491044	0.490915	FALSE	FALSE	0.886702
R04A02	22	0.277637	FALSE	0.951136	FALSE	0.956801	FALSE	0.442593	0.442004	TRUE	FALSE	4.82774e-07
R04G10	10	0.525359	FALSE	0.754865	FALSE	0.386095	FALSE	0.496544	0.499242	FALSE	FALSE	0.984993
R06C04	20	0.00912787	FALSE	0.973506	FALSE	0.135324	FALSE	0.490168	0.491744	FALSE	FALSE	0.886702
R08A07	8	0.5196	FALSE	0.127587	FALSE	0.378302	FALSE	0.497124	0.499688	FALSE	FALSE	0.984993
R101B03	9	0.648919	FALSE	0.7268	FALSE	0.89773	FALSE	0.490149	0.486155	FALSE	FALSE	0.886702
R102H01	30	1.46883e-18	TRUE	1	FALSE	1.31607e-10	TRUE	0.401146	0.402067	TRUE	FALSE	0
R103E04	17	0.267871	FALSE	0.228053	FALSE	0.16861	FALSE	0.489702	0.489931	FALSE	FALSE	0.886702
R106E07	7	0.10063	FALSE	0.911385	FALSE	0.419192	FALSE	0.479461	0.479136	FALSE	FALSE	0.713166
R106F04	9	0.759167	FALSE	0.437214	FALSE	0.880661	FALSE	0.486213	0.487025	FALSE	FALSE	0.886702
R106G12	7	0.121403	FALSE	0.953846	FALSE	0.842198	FALSE	0.51419	0.511897	FALSE	FALSE	0.886702
R107C12	21	0.41201	FALSE	0.115988	FALSE	0.354801	FALSE	0.490055	0.492563	FALSE	FALSE	0.886702
R12H07	7	0.80194	FALSE	0.204713	FALSE	0.440115	FALSE	0.498928	0.498025	FALSE	FALSE	0.984993
R23D05	11	0.60418	FALSE	0.455122	FALSE	0.104309	FALSE	0.500875	0.500804	FALSE	FALSE	0.984993
R24D03	9	0.925781	FALSE	0.236041	FALSE	0.634212	FALSE	0.505002	0.507642	FALSE	FALSE	0.947441
R26G07	14	0.937056	FALSE	0.286257	FALSE	0.707395	FALSE	0.504473	0.504259	FALSE	FALSE	0.984993
R27E01	10	0.573085	FALSE	0.0447387	FALSE	0.157531	FALSE	0.498782	0.498906	FALSE	FALSE	0.984993
R31B01	8	0.320212	FALSE	0.440491	FALSE	0.0915316	FALSE	0.477358	0.481326	FALSE	FALSE	0.886702
R31H05	9	0.659487	FALSE	0.71458	FALSE	0.648405	FALSE	0.505128	0.502526	FALSE	FALSE	0.984993
R32B05	10	0.781615	FALSE	0.53442	FALSE	0.697828	FALSE	0.480723	0.483337	FALSE	FALSE	0.883393
R33F03	20	0.585537	FALSE	0.884454	FALSE	0.912581	FALSE	0.45122	0.450082	TRUE	FALSE	0.00011626
R34C11	9	0.887553	FALSE	0.166727	FALSE	0.552845	FALSE	0.48234	0.479156	FALSE	FALSE	0.60534
R35A08	8	0.734126	FALSE	0.463761	FALSE	0.91136	FALSE	0.497076	0.4967	FALSE	FALSE	0.984993
R37A04	8	0.141851	FALSE	0.80382	FALSE	0.529589	FALSE	0.496746	0.497748	FALSE	FALSE	0.984993
R41F01	8	0.878951	FALSE	0.0730339	FALSE	0.497641	FALSE	0.484523	0.489478	FALSE	FALSE	0.886702
R44E07	7	0.902683	FALSE	0.105485	FALSE	0.70301	FALSE	0.500237	0.499354	FALSE	FALSE	0.984993
R45E04	11	0.774559	FALSE	0.173446	FALSE	0.0475472	FALSE	0.50847	0.508167	FALSE	FALSE	0.886702
R46C04	8	0.628973	FALSE	0.601867	FALSE	0.944499	FALSE	0.508855	0.508807	FALSE	FALSE	0.886702
R49F11	22	0.513803	FALSE	0.21555	FALSE	0.185572	FALSE	0.444799	0.446316	TRUE	FALSE	2.1203e-06
R52B09	14	0.839797	FALSE	0.134052	FALSE	0.63055	FALSE	0.525368	0.523129	FALSE	FALSE	0.426203
R52E07	10	0.156325	FALSE	0.797757	FALSE	0.294312	FALSE	0.476585	0.477295	FALSE	FALSE	0.522202
R53C03	11	0.809063	FALSE	0.238125	FALSE	0.917282	FALSE	0.504181	0.508867	FALSE	FALSE	0.886702
R60D10	8	0.440871	FALSE	0.289844	FALSE	0.465392	FALSE	0.510826	0.51217	FALSE	FALSE	0.886702
R63F09	12	0.10441	FALSE	0.428889	FALSE	0.0210264	FALSE	0.491884	0.492442	FALSE	FALSE	0.886702
R65A10	15	0.205285	FALSE	0.810926	FALSE	0.613904	FALSE	0.501533	0.504568	FALSE	FALSE	0.984993
R65E02	9	0.714215	FALSE	0.602078	FALSE	0.893776	FALSE	0.481953	0.485308	FALSE	FALSE	0.886702
R67C09	15	0.781035	FALSE	0.0151593	FALSE	0.0697708	FALSE	0.468081	0.46906	FALSE	FALSE	0.062237
R69C04	7	0.121871	FALSE	0.715868	FALSE	0.0790226	FALSE	0.531479	0.53295	FALSE	FALSE	0.426203
R72D11	9	0.695522	FALSE	0.26991	FALSE	0.298055	FALSE	0.488968	0.490277	FALSE	FALSE	0.886702
R77F09	13	0.130878	FALSE	0.587645	FALSE	0.494297	FALSE	0.488977	0.486851	FALSE	FALSE	0.886702
R81E02	17	0.0810505	FALSE	0.89306	FALSE	0.7962	FALSE	0.505145	0.503128	FALSE	FALSE	0.984993
R81G05	8	0.588951	FALSE	0.539834	FALSE	0.613795	FALSE	0.515593	0.515612	FALSE	FALSE	0.886702
R82A03	48	0.145603	FALSE	0.0158066	FALSE	0.00247078	TRUE	0.34848	0.351346	TRUE	FALSE	0
R82C05	27	0.181086	FALSE	0.00393788	FALSE	0.000290776	TRUE	0.0939482	0.102519	TRUE	FALSE	0
R83A02	17	0.307618	FALSE	0.806983	FALSE	0.79075	FALSE	0.492169	0.493579	FALSE	FALSE	0.886702
R83B04	5	0.941159	FALSE	0.158669	FALSE	0.471548	FALSE	0.50383	0.501616	FALSE	FALSE	0.984993
R84A12	71	0.00408799	FALSE	0.00317831	FALSE	2.47494e-11	TRUE	0.282257	0.286224	TRUE	FALSE	0
R87A03	11	0.926338	FALSE	0.00324602	FALSE	0.169372	FALSE	0.498479	0.501394	FALSE	FALSE	0.984993
R88B08	9	0.574668	FALSE	0.0664698	FALSE	0.143013	FALSE	0.494278	0.50044	FALSE	FALSE	0.984993
R91F11	12	0.784801	FALSE	0.455727	FALSE	0.936059	FALSE	0.499779	0.500508	FALSE	FALSE	0.984993
R91G06	7	0.318994	FALSE	0.858976	FALSE	0.527169	FALSE	0.50533	0.51092	FALSE	FALSE	0.886702
R92A10	15	0.613706	FALSE	0.522457	FALSE	0.712332	FALSE	0.496626	0.498131	FALSE	FALSE	0.984993
R92F08	13	0.18596	FALSE	0.696738	FALSE	0.134538	FALSE	0.459301	0.46	TRUE	FALSE	0.0374036
R95D10	26	0.823136	FALSE	0.102096	FALSE	0.326116	FALSE	0.460238	0.461807	TRUE	FALSE	0.000301938
R96B12	20	0.417523	FALSE	0.349257	FALSE	0.124236	FALSE	0.489864	0.488943	FALSE	FALSE	0.886702
R96C12	37	0.929692	FALSE	0.000215691	TRUE	0.0179383	FALSE	0.463576	0.463334	TRUE	FALSE	0.000198543
R99B02	10	0.66504	FALSE	0.406315	FALSE	0.569395	FALSE	0.488722	0.491745	FALSE	FALSE	0.886702

### Sheet: allele_results_ear_cross
Allele	Count	Increasing.Linear	Inc_Linear_Benji_Pass	Decreasing.Linear	Dec_Linear_Benji_Pass	Quadratic	Quadratic_Benji_Pass	Transmission_Rate_Spatial_GLM	Transmission_Rate_TR_GLM	Transmission_Defect	Transmission_Bias_Positive	TR_GLM_Adj_pval
R01G01	8	0.735132	FALSE	0.42198	NA	0.865106	NA	0.503701	0.503191	FALSE	FALSE	0.892856
R02D02	8	0.506644	FALSE	0.761423	NA	0.413219	NA	0.508065	0.517761	FALSE	FALSE	0.233244
R04A02	10	0.464943	FALSE	0.126559	NA	0.444007	NA	0.526725	0.529284	FALSE	TRUE	0.020688
R04G10	8	0.00279336	FALSE	0.991898	NA	0.322663	NA	0.515657	0.518647	FALSE	FALSE	0.142719
R06C04	10	7.08413e-05	TRUE	0.982984	NA	0.0111011	NA	0.52034	0.521686	FALSE	FALSE	0.0674278
R08A07	5	0.397414	FALSE	0.579473	NA	0.442521	NA	0.496615	0.497745	FALSE	FALSE	0.950045
R101B03	8	0.87797	FALSE	0.374714	NA	0.746271	NA	0.488418	0.489703	FALSE	FALSE	0.485771
R102H01	19	0.663227	FALSE	0.556654	NA	0.422528	NA	0.506364	0.510045	FALSE	FALSE	0.259094
R103E04	11	0.0571982	FALSE	0.629578	NA	0.188503	NA	0.50414	0.503359	FALSE	FALSE	0.846607
R106E07	7	0.797396	FALSE	0.264112	NA	0.00728495	NA	0.506013	0.512493	FALSE	FALSE	0.369514
R106F04	7	0.738246	FALSE	0.313445	NA	0.476799	NA	0.496978	0.500198	FALSE	FALSE	1
R106G12	10	0.494469	FALSE	0.644597	NA	0.213987	NA	0.502913	0.504161	FALSE	FALSE	0.837044
R107C12	11	0.207545	FALSE	0.271204	NA	0.0266663	NA	0.513067	0.513442	FALSE	FALSE	0.28762
R12H07	5	0.204451	FALSE	0.795264	NA	0.585192	NA	0.492212	0.49395	FALSE	FALSE	0.846607
R23D05	8	0.332895	FALSE	0.834765	NA	0.364855	NA	0.51139	0.509394	FALSE	FALSE	0.597851
R24D03	11	0.237479	FALSE	0.887957	NA	0.803624	NA	0.529794	0.532659	FALSE	TRUE	0.00359504
R26G07	12	0.577013	FALSE	0.591955	NA	0.755628	NA	0.500481	0.504878	FALSE	FALSE	0.746036
R27E01	9	0.360724	FALSE	0.230156	NA	0.402021	NA	0.516031	0.517103	FALSE	FALSE	0.151135
R31B01	7	0.110339	FALSE	0.876239	NA	0.595679	NA	0.504738	0.508184	FALSE	FALSE	0.641399
R31H05	5	0.264839	FALSE	0.0216858	NA	0.0102288	NA	0.517045	0.516518	FALSE	FALSE	0.376693
R32B05	6	0.120522	FALSE	0.98535	NA	0.902165	NA	0.494741	0.502111	FALSE	FALSE	0.950045
R33F03	8	0.301264	FALSE	0.788538	NA	0.843014	NA	0.5	0.502517	FALSE	FALSE	0.950045
R34C11	9	0.045319	FALSE	0.987987	NA	0.0258069	NA	0.518926	0.522481	FALSE	FALSE	0.0775421
R35A08	10	0.337244	FALSE	0.700549	NA	0.298217	NA	0.499241	0.5	FALSE	FALSE	1
R37A04	10	0.802106	FALSE	0.68027	NA	0.93564	NA	0.510935	0.513662	FALSE	FALSE	0.250415
R41F01	7	0.0357246	FALSE	0.75022	NA	0.252386	NA	0.505473	0.509967	FALSE	FALSE	0.532476
R44E07	6	0.614334	FALSE	0.257768	NA	0.348338	NA	0.513168	0.512496	FALSE	FALSE	0.410324
R45E04	7	0.171231	FALSE	0.0806387	NA	0.0424265	NA	0.509633	0.51438	FALSE	FALSE	0.330598
R46C04	7	0.32866	FALSE	0.777202	NA	0.87913	NA	0.511581	0.515938	FALSE	FALSE	0.299824
R49F11	9	0.9052	FALSE	0.299265	NA	0.901085	NA	0.503643	0.50896	FALSE	FALSE	0.509417
R52B09	9	0.716278	FALSE	0.276155	NA	0.0342394	NA	0.510599	0.514279	FALSE	FALSE	0.2572
R52E07	8	0.440881	FALSE	0.700722	NA	0.892334	NA	0.494783	0.501157	FALSE	FALSE	0.977787
R53C03	10	0.411236	FALSE	0.678505	NA	0.783887	NA	0.490346	0.5	FALSE	FALSE	1
R60D10	6	0.605902	FALSE	0.819065	NA	0.994765	NA	0.52313	0.528859	FALSE	FALSE	0.0674278
R63F09	8	0.281015	FALSE	0.3751	NA	0.426061	NA	0.512581	0.512291	FALSE	FALSE	0.410324
R65A10	11	0.0775877	FALSE	0.855067	NA	0.302504	NA	0.51559	0.516209	FALSE	FALSE	0.151135
R65E02	7	0.701272	FALSE	0.164594	NA	0.393411	NA	0.510661	0.511673	FALSE	FALSE	0.427613
R67C09	10	0.408347	FALSE	0.623645	NA	0.294991	NA	0.519283	0.517954	FALSE	FALSE	0.151135
R69C04	7	0.805918	FALSE	0.596147	NA	0.722262	NA	0.501654	0.510546	FALSE	FALSE	0.485771
R72D11	7	0.0186174	FALSE	0.978498	NA	0.503697	NA	0.492041	0.495922	FALSE	FALSE	0.846607
R77F09	9	0.477411	FALSE	0.651163	NA	0.6819	NA	0.520841	0.526442	FALSE	FALSE	0.0674278
R81E02	12	0.120993	FALSE	0.937016	NA	0.44639	NA	0.481853	0.487276	FALSE	FALSE	0.299824
R81G05	7	0.372741	FALSE	0.652322	NA	0.143613	NA	0.495922	0.496659	FALSE	FALSE	0.892856
R82A03	22	0.806407	FALSE	0.336606	NA	0.741278	NA	0.498086	0.499595	FALSE	FALSE	0.992244
R82C05	12	0.89808	FALSE	0.0938928	NA	0.52359	NA	0.516799	0.519422	FALSE	FALSE	0.0674278
R83A02	15	0.517466	FALSE	0.944956	NA	0.995478	NA	0.501008	0.502738	FALSE	FALSE	0.852096
R83B04	5	0.442162	FALSE	0.630401	NA	0.838577	NA	0.50675	0.510407	FALSE	FALSE	0.574167
R84A12	28	0.962942	FALSE	0.254717	NA	0.837271	NA	0.516891	0.517829	FALSE	TRUE	0.00359504
R87A03	6	0.282982	FALSE	0.885106	NA	0.316895	NA	0.483501	0.485276	FALSE	FALSE	0.376693
R88B08	6	0.403991	FALSE	0.801412	NA	0.523812	NA	0.507517	0.507966	FALSE	FALSE	0.697512
R91F11	7	0.920374	FALSE	0.143844	NA	0.787981	NA	0.498844	0.500751	FALSE	FALSE	0.992244
R91G06	7	0.410551	FALSE	0.292309	NA	0.262958	NA	0.505961	0.510713	FALSE	FALSE	0.485771
R92A10	12	0.324634	FALSE	0.622719	NA	0.519856	NA	0.501875	0.504332	FALSE	FALSE	0.775463
R92F08	9	0.181235	FALSE	0.905976	NA	0.282263	NA	0.490821	0.490202	FALSE	FALSE	0.485771
R95D10	15	0.348535	FALSE	0.288851	NA	0.128346	NA	0.490871	0.494905	FALSE	FALSE	0.686004
R96B12	12	0.410348	FALSE	0.188279	NA	0.565558	NA	0.519215	0.518204	FALSE	FALSE	0.0674278
R96C12	17	0.956054	FALSE	0.191384	NA	0.379512	NA	0.499584	0.498787	FALSE	FALSE	0.950045
R99B02	7	0.552477	FALSE	0.788325	NA	0.867974	NA	0.504895	0.508978	FALSE	FALSE	0.574167
