## Supplementary material for "Spatial inheritance patterns across maize ears are associated with alleles that reduce pollen fitness": DataS6_pattern_counts_per_allele

### Sheet: Legend
Column Heading	Brief Explanation
Allele	Ds-GFP insertion allele designation
#Ears	Number of ears for allele
#IncLin	Number of ears categorized as having "increasing linear" pattern (p-value of Linear GLM 1-sided increasing test<=0.05)
#DecLin	Number of ears categorized as having "decreasing linear" pattern (p-value of Linear GLM 1-sided decreasing test<=0.05)
#TrueQuad	Number of ears categorized as having "true quadratic" pattern (p-value of Quadratic ANOVA <=0.05, and p-values of both Linear GLM tests > 0.05)
#NoPattern	Number of ears categorized as having no pattern (p-values for all 3 tests > 0.05)
%IncLin	Percentage of ears for allele categorized as having "increasing linear" pattern
%DecLin	Percentage of ears for allele categorized as having "decreasing linear" pattern
%TrueQuad	Percentage of ears for allele categorized as having "true quadratic" pattern
%NoPattern	Percentage of ears for allele categorized as having no pattern

### Sheet: pattern_counts_pollen_cross
Allele	#Ears	#IncLin	#DecLin	#TrueQuad	#NoPattern	%IncLin	%DecLin	%TrueQuad	%NoPattern
R01G01	11	0	2	0	9	0	0.18	0	0.82
R02D02	9	1	0	2	6	0.11	0	0.22	0.67
R04A02	22	1	0	0	21	0.05	0	0	0.95
R04G10	10	0	0	1	9	0	0	0.1	0.9
R06C04	20	3	0	1	16	0.15	0	0.05	0.8
R08A07	8	0	1	0	7	0	0.12	0	0.88
R101B03	9	0	0	0	9	0	0	0	1
R102H01	30	14	0	0	16	0.47	0	0	0.53
R103E04	17	2	1	0	14	0.12	0.06	0	0.82
R106E07	7	1	0	0	6	0.14	0	0	0.86
R106F04	9	0	0	0	9	0	0	0	1
R106G12	7	0	0	0	7	0	0	0	1
R107C12	21	1	2	0	18	0.05	0.1	0	0.86
R12H07	7	0	1	0	6	0	0.14	0	0.86
R23D05	11	1	0	1	9	0.09	0	0.09	0.82
R24D03	9	0	1	0	8	0	0.11	0	0.89
R26G07	14	0	1	1	12	0	0.07	0.07	0.86
R27E01	10	1	2	0	7	0.1	0.2	0	0.7
R31B01	8	0	0	1	7	0	0	0.12	0.88
R31H05	9	0	0	1	8	0	0	0.11	0.89
R32B05	10	0	0	0	10	0	0	0	1
R33F03	20	0	0	0	20	0	0	0	1
R34C11	9	0	0	1	8	0	0	0.11	0.89
R35A08	8	0	0	0	8	0	0	0	1
R37A04	8	2	0	0	6	0.25	0	0	0.75
R41F01	8	0	0	0	8	0	0	0	1
R44E07	7	0	2	0	5	0	0.29	0	0.71
R45E04	11	0	2	0	9	0	0.18	0	0.82
R46C04	8	0	0	0	8	0	0	0	1
R49F11	22	1	3	1	17	0.05	0.14	0.05	0.77
R52B09	14	1	0	0	13	0.07	0	0	0.93
R52E07	10	2	0	1	7	0.2	0	0.1	0.7
R53C03	11	0	1	0	10	0	0.09	0	0.91
R60D10	8	0	1	0	7	0	0.12	0	0.88
R63F09	12	3	2	0	7	0.25	0.17	0	0.58
R65A10	15	2	1	0	12	0.13	0.07	0	0.8
R65E02	9	0	0	0	9	0	0	0	1
R67C09	15	0	3	0	12	0	0.2	0	0.8
R69C04	7	1	0	1	5	0.14	0	0.14	0.71
R72D11	9	1	0	0	8	0.11	0	0	0.89
R77F09	13	1	1	0	11	0.08	0.08	0	0.85
R81E02	17	2	0	0	15	0.12	0	0	0.88
R81G05	8	0	0	0	8	0	0	0	1
R82A03	48	4	7	2	35	0.08	0.15	0.04	0.73
R82C05	27	3	4	1	19	0.11	0.15	0.04	0.7
R83A02	17	0	1	0	16	0	0.06	0	0.94
R83B04	5	0	0	0	5	0	0	0	1
R84A12	71	9	11	6	45	0.13	0.15	0.08	0.63
R87A03	11	0	3	0	8	0	0.27	0	0.73
R88B08	9	0	2	0	7	0	0.22	0	0.78
R91F11	12	0	1	0	11	0	0.08	0	0.92
R91G06	7	0	0	0	7	0	0	0	1
R92A10	15	0	1	0	14	0	0.07	0	0.93
R92F08	13	2	0	0	11	0.15	0	0	0.85
R95D10	26	1	4	0	21	0.04	0.15	0	0.81
R96B12	20	1	1	1	17	0.05	0.05	0.05	0.85
R96C12	37	1	8	0	28	0.03	0.22	0	0.76
R99B02	10	0	1	0	9	0	0.1	0	0.9

### Sheet: pattern_counts_ear_cross
Allele	#Ears	#IncLin	#DecLin	#TrueQuad	#NoPattern	%IncLin	%DecLin	%TrueQuad	%NoPattern
R01G01	8	0	0	0	8	0	0	0	1
R02D02	8	0	0	0	8	0	0	0	1
R04A02	10	1	2	0	7	0.1	0.2	0	0.7
R04G10	8	3	0	0	5	0.38	0	0	0.62
R06C04	10	3	0	0	7	0.3	0	0	0.7
R08A07	5	0	0	0	5	0	0	0	1
R101B03	8	0	0	0	8	0	0	0	1
R102H01	19	2	0	1	16	0.11	0	0.05	0.84
R103E04	11	2	1	0	8	0.18	0.09	0	0.73
R106E07	7	0	1	1	5	0	0.14	0.14	0.71
R106F04	7	0	0	0	7	0	0	0	1
R106G12	10	0	0	1	9	0	0	0.1	0.9
R107C12	11	1	1	0	9	0.09	0.09	0	0.82
R12H07	5	1	0	0	4	0.2	0	0	0.8
R23D05	8	0	0	0	8	0	0	0	1
R24D03	11	1	0	0	10	0.09	0	0	0.91
R26G07	12	0	0	0	12	0	0	0	1
R27E01	9	0	1	0	8	0	0.11	0	0.89
R31B01	7	1	0	0	6	0.14	0	0	0.86
R31H05	5	0	1	0	4	0	0.2	0	0.8
R32B05	6	0	0	0	6	0	0	0	1
R33F03	8	1	0	0	7	0.12	0	0	0.88
R34C11	9	1	0	2	6	0.11	0	0.22	0.67
R35A08	10	1	0	0	9	0.1	0	0	0.9
R37A04	10	0	0	0	10	0	0	0	1
R41F01	7	2	0	0	5	0.29	0	0	0.71
R44E07	6	0	0	0	6	0	0	0	1
R45E04	7	1	1	0	5	0.14	0.14	0	0.71
R46C04	7	0	0	0	7	0	0	0	1
R49F11	9	0	0	0	9	0	0	0	1
R52B09	9	0	0	2	7	0	0	0.22	0.78
R52E07	8	0	0	0	8	0	0	0	1
R53C03	10	0	0	0	10	0	0	0	1
R60D10	6	0	0	0	6	0	0	0	1
R63F09	8	1	0	0	7	0.12	0	0	0.88
R65A10	11	2	1	0	8	0.18	0.09	0	0.73
R65E02	7	0	0	0	7	0	0	0	1
R67C09	10	0	0	0	10	0	0	0	1
R69C04	7	0	0	0	7	0	0	0	1
R72D11	7	2	0	0	5	0.29	0	0	0.71
R77F09	9	1	0	0	8	0.11	0	0	0.89
R81E02	12	1	0	0	11	0.08	0	0	0.92
R81G05	7	1	0	1	5	0.14	0	0.14	0.71
R82A03	22	0	1	0	21	0	0.05	0	0.95
R82C05	12	0	1	1	10	0	0.08	0.08	0.83
R83A02	15	0	0	0	15	0	0	0	1
R83B04	5	0	0	0	5	0	0	0	1
R84A12	28	0	2	1	25	0	0.07	0.04	0.89
R87A03	6	1	0	1	4	0.17	0	0.17	0.67
R88B08	6	0	0	0	6	0	0	0	1
R91F11	7	0	1	0	6	0	0.14	0	0.86
R91G06	7	0	1	0	6	0	0.14	0	0.86
R92A10	12	1	1	0	10	0.08	0.08	0	0.83
R92F08	9	1	0	0	8	0.11	0	0	0.89
R95D10	15	1	2	0	12	0.07	0.13	0	0.8
R96B12	12	1	0	0	11	0.08	0	0	0.92
R96C12	17	0	2	0	15	0	0.12	0	0.88
R99B02	7	0	0	0	7	0	0	0	1
