## Supplementary material for "Spatial inheritance patterns across maize ears are associated with alleles that reduce pollen fitness": DataS7_allele_specific_primers

### Sheet: Legend
Column Heading	Brief Explanation
allele	Ds-GFP insertion allele designation
B73v5 genemodel	Gene model interrupted by insertion (B73v5 genome annotation)
B73v3 genemodel	Gene model interrupted by insertion (B73v3 genome annotation)
Insertion Into	Gene model part interrupted by insertion (eg CDS, Promoter, 5’ UTR, 3' UTR)
allele_specific_primer_name	Primer name, primer used for PCR validation, Sanger sequencing, and genotyping
allele_specific_primer_sequence	Primer sequence, primer used for PCR validation, Sanger sequencing, and genotyping
SangerFlankingSequenceGenomeMatch	Sanger sequence best match to presumptive progenitor genome (B73v5, W22v2, A188v1)
Chromosome	chromosome of insertion
InsertionCoordinate	nucleotide position of insertion, relative to best match genome
SangerFlankingSequenceMatch_EndCoordinate	nucleotide position of Sanger flanking sequence, relative to best match genome
FlankingSequence_5primeOr3prime	allele-specific primer direction, relative to Ds-GFP element

### Sheet: GeneSpecificPrimers
allele	B73v5 genemodel	B73v3 genemodel	Insertion Into	allele_specific_primer_name	allele_specific_primer_sequence	SangerFlankingSequenceGenomeMatch	Chromosome	InsertionCoordinate	SangerFlankingSequenceMatch_EndCoordinate	FlankingSequence_5primeOr3prime		Ds-GFP element primers:
R31H05	none	GRMZM2G136508	CDS	dsg-50	AGGAGAAATCAGCACAGCAGCC	W22v2	chr10	118293190	118293329	3prime
R35A08	Zm00001eb003150	GRMZM2G172751	CDS	dsg-58	GTTGTGCTCGACGAGGTGGATG	B73v5	chr1	8511871	8511969	3prime		pairs with 3prime allele-specific primers
R72D11	Zm00001eb005530	GRMZM2G035243	CDS	dsg-97	TCGGCAACATACTGAGCTCTGC	W22v2	chr1	16450799	16450473	3prime		DsGFP_3UTR
R04A02	Zm00001eb010800	GRMZM2G359879	CDS	dsg-6	GGTGTGGTATGAGTTCCTGGCC	W22v2	chr1	35668591	35668707	3prime		TGCAAGCTCGAGTTTCTCCA
R27E01	Zm00001eb014050	GRMZM2G016734	CDS	dsg-44	TGGTGCAGTTCTGTCGGACAAG	W22v2	chr1	48136904	48137181	3prime
R106E07	Zm00001eb034050	GRMZM2G080724	CDS	dsg-24	CCACTCTCCAGAAACCACCACG	A188v1	chr1	189224510	189225047	5prime		OR
R77F09	Zm00001eb042110	GRMZM2G142249	CDS	dsg-183	TGATGCTGCCTTCGCTACGAAC	W22v2	chr1	220703394	220703204	3prime
R04G10	Zm00001eb042350	GRMZM2G114093	CDS	dsg-167	ACAGCCAGTGTAGAATCATGTTAGC	B73v5	chr1	223321775	223321458	5prime		5-Ds-3
R01G01	Zm00001eb047980	GRMZM2G124434	CDS	dsg-2	TCGTATCGTTTGGACCATGCCC	B73v5	chr1	246528830	246529349	3prime		CGTCCGATTTCGACTTTAACC
R91F11	Zm00001eb063970	GRMZM2G114899	CDS	dsg-128	GGTAATTCCCTCCGACAGCAGC	W22v2	chr1	305968622	305968912	3prime
R103E04	Zm00001eb064040	GRMZM5G878153	CDS	dsg-202	GGAAACAATTACCCTGCTCGTCCTG	W22v2	chr1	306133119	306133493	3prime
R32B05	Zm00001eb064450	GRMZM2G134054	CDS	dsg-52	AAATTCCCGCAACTCCCGTACC	A188v1	chr1	304379070	304379423	3prime		pairs with 5prime allele-specific primers
R45E04	Zm00001eb064450	GRMZM2G134054	CDS	dsg-176	GCTCCTCCGTCCGATCCATACG	A188v1	chr1	304378910	304379184	3prime		3-DsgG
R81G05	Zm00001eb070250	GRMZM5G876898	CDS	dsg-109	CCCCCTTCAAACACAGCACAAC	B73v5	chr2	9346322	9346044	3prime		TTGGAGCTGGCCATATTGCAG
R63F09	Zm00001eb070310	GRMZM2G000052	CDS	dsg-87	GTTGACGGGATGTAGGAGGTGC	B73v5	chr2	9433794	9433511	3prime
R06C04	Zm00001eb073110	GRMZM2G038851	CDS	mr063a_R06C04	GCAGAGCGCGTCACAGAATATT	B73v5	chr2	15878776	15878420	3prime
R49F11	Zm00001eb080860	GRMZM2G012328	CDS	dsg-71	ATAGCGACTCCCAACGAACACG	W22v2	chr2	44116377	44116203	3prime
R83B04b	Zm00001eb085340	GRMZM2G142863	CDS	dsg-157	TCGCTCTTGTCTTCCCAGCAAC	B73v5	chr2	71571511	71571355	3prime
R82A03	Zm00001eb099800	GRMZM2G036832	CDS	36832_R1	TCCTCCCACACCGAAACAGT	B73v5	chr2	187664694	187664398	3prime
R84A12	Zm00001eb099800	GRMZM2G036832	CDS	036832_F4	TAATCACCCCGTCCTCCACC	B73v5	chr2	187667545	187667103	3prime
R44E07	Zm00001eb099980	GRMZM2G148333	CDS	dsg-150	GGCTGCTCTCGACGACATAAGG	B73v5	chr2	188558018	188558245	3prime
R60D10	Zm00001eb103550	GRMZM2G365613	CDS	dsg-83	CACTCATCACTGTACCTGCCCG	B73v5	chr2	202268925	202268613	3prime
R65E02	Zm00001eb111980	GRMZM2G129209	3' UTR	mr004a_R65E02	TGCAGAGAGATCTAAGGCGCAG	B73v5	chr2	225182299	225182497	3prime
R52E07	Zm00001eb117770	GRMZM5G827174	CDS	dsg-76	CTTCGCTCCACGCAAAAGGAAC	B73v5	chr2	241507534	241507646	3prime
R88B08	Zm00001eb136220	GRMZM2G018372	CDS	dsg-121	TGCCCATCTCCTTGCTCGTTTC	B73v5	chr3	126177462	126177153	3prime
R26G07	Zm00001eb147490	GRMZM2G007659	CDS	dsg-174	CTGCTCGGTCTCACAGGTATGC	W22v2	chr3	182493077	182493439	5prime
R53C03	Zm00001eb149680	GRMZM2G069274	5' UTR	dsg-78	TGCCACTTTCCCCATTCCTGTC	B73v5	chr3	190594344	190594502	3prime
R106G12	Zm00001eb158920	GRMZM2G099382	CDS	dsg-27	GGCGAGAAACTGATGGACTGGG	B73v5	chr3	221419815	221419438	3prime
R08A07	Zm00001eb166390	GRMZM5G845021	CDS	dsg-14	CTTCCATACCACGCCTACTCGC	B73v5	chr4	5769444	5769752	3prime
R12H07	Zm00001eb184830	GRMZM2G044882	CDS	dsg-32	AGTTCATGCGGTAGGTGTTGGC	B73v5	chr4	145143798	145144024	3prime
R65A10	Zm00001eb185400	GRMZM2G374302	CDS	dsg-89	AGGCACAGACCCTACTTCATATCG	B73v5	chr4	149984556	149984272	3prime
R46C04a	Zm00001eb215070	GRMZM2G051403	CDS	dsg-67	CTCCACCATGTCCTGACCGAAG	B73v5	chr5	8172449	8172187	3prime
R67C09	Zm00001eb227450	GRMZM2G135570	CDS	dsg-92	TACTTAGGGCGTTTGGCAGAGC	B73v5	chr5	60987398	60987891	3prime
R92F08	Zm00001eb228030	GRMZM2G153987	CDS	mr002a_R92F08	ATGTTCTTCGCCGGAGATGGAT	B73v5	chr5	62949379	62949647	3prime
R99B02	Zm00001eb232110	GRMZM2G102912	CDS	mr037a_R99B02	TGTCACCGTCGTCATCTTCCTC	B73v5	chr5	80469642	80469392	3prime
R96B12	Zm00001eb233690	GRMZM2G417525	5' UTR	dsg-131	TTCGAGATTTTGCAGCGAACGC	A188v1	chr5	93075708	93075510	3prime
R95D10	Zm00001eb235890	GRMZM2G470666	Promoter	mr173a_R95D10	CAGCTACTGTGGGAAAATCGGA	B73v5	chr5	119270264	119270029	3prime
R96C12	Zm00001eb236740	GRMZM2G082517	CDS	dsg-134	CGGTTTGTGTCTTCGAGGAGGG	B73v5	chr5	129485124	129485540	3prime
R91G06	Zm00001eb247320	GRMZM2G148387	CDS	dsg-164	TTGAGCTTGCAGTCCAGACGAC	B73v5	chr5	189093061	189093311	3prime
R41F01	Zm00001eb252720	GRMZM2G056252	3' UTR	dsg-64	TACGTGTACAACAACCCGGTCG	W22v2	chr5	206272946	206273234	3prime
R52B09	Zm00001eb271440	GRMZM2G342243	5' UTR	dsg-74	CAGAGGCACAGGCACAGAACTC	A188v1	chr6	87962459	87962722	3prime
R69C04	Zm00001eb271710	GRMZM2G307402	CDS	dsg-95	TGATCGATCGGTGAAGCAGCAG	W22v2	chr6	80512306	80512061	3prime
R101B03a	Zm00001eb278160	GRMZM2G012263	CDS	dsg-16	TCTGCAGGAACCATGGAAGCTG	B73v5	chr6	118025495	118025754	3prime
R81E02	Zm00001eb278160	GRMZM2G012263	CDS	dsg-108	GGCAACCGGATGTGCAGATTTG	B73v5	chr6	118025769	118026153	3prime
R102H01	Zm00001eb283600	GRMZM2G350802	5' UTR	dsg-17	AGCCCCGTGTAGTTCCCTTTTTC	B73v5	chr6	141134044	141133561	3prime
R82C05	Zm00001eb298140	GRMZM2G323499	CDS	323499_F1	CTTCGCACCTCCACAAAGCT	W22v2	chr7	926457	926781	3prime
R33F03	Zm00001eb328520	GRMZM2G039583	CDS	dsg-53	GTCTCCTGGTGGTAATCTGCGG	B73v5	chr7	177123077	177122469	3prime
R106F04	Zm00001eb328730	AC217975.3_FGP001	CDS	dsg-198	GGACTCATTCCGGGACATCAGATACT	B73v5	chr7	177641393	177641536	3prime
R87A03	Zm00001eb365420	GRMZM2G100318	CDS	dsg-119	CCCTTGCATGCTCTTGTTCCAAG	B73v5	chr8	169866891	169866630	3prime
R107C12	Zm00001eb367690	GRMZM2G045278	CDS	dsg-143	ATCTGATGAATCGACGGGCAGC	B73v5	chr8	174554507	174554324	3prime
R34C11	Zm00001eb367690	GRMZM2G045278	CDS	dsg-147	TCGACTGCCTTGCCTTGTGTAC	B73v5	chr8	174554285	174554136	3prime
R83A02b	Zm00001eb369480	AC194405.3_FGP021	CDS	dsg-113	TGCATGTCCTCACTAATCGCTCC	W22v2	chr8	178423441	178423185	3prime
R92A10	Zm00001eb386150	GRMZM2G095206	CDS	dsg-130	CTGTTCTGCCTTCTCCGTCCG	W22v2	chr9	92620201	92620394	3prime
R37A04	Zm00001eb403330	GRMZM2G352898	CDS	dsg-189	TGCAACGGCAATGCAGTAGTATACC	B73v5	chr9	159549765	159549685	3prime
R31B01	Zm00001eb426370	GRMZM2G160069	CDS	dsg-145	AGGATGTCTGTGCCCCATATGC	B73v5	chr10	132763239	132763068	3prime
R23D05	Zm00001eb430940	GRMZM2G126858	CDS	dsg-37	GCGCCCATCCCACCCAAATG	A188v1	chr10	145915952	145915555	3prime
R24D03b	Zm00001eb432070	GRMZM2G120136	CDS	dsg-40	TTGGTGACTGAATCCTGCTGGC	A188v1	chr10	148913961	148914379	3prime
R02D02	Zm00001eb432500	GRMZM2G006894	CDS	dsg-4	AAGACCACGCTCGGCATACTTG	B73v5	chr10	148413526	148413842	3prime
	independent alleles of the same gene model
